# Immortalization and transformation of primary cells mediated by engineered ecDNAs

**DOI:** 10.1101/2023.06.25.546239

**Authors:** Davide Pradella, Minsi Zhang, Rui Gao, Melissa A. Yao, Katarzyna M. Gluchowska, Ylenia Cendon Florez, Tanmay Mishra, Gaspare La Rocca, Moritz Weigl, Ziqi Jiao, Hieu H.M. Nguyen, Felix Grimm, Marta Lisi, Chiara Mastroleo, Kevin Chen, Jens Luebeck, Vineet Bafna, Cristina R. Antonescu, Andrea Ventura

## Abstract

Focal gene amplifications are among the most common cancer-associated mutations, but their evolution and contribution to tumorigenesis have proven challenging to recapitulate in primary cells and model organisms. Here we describe a general approach to engineer large (>1 Mbp) focal amplifications mediated by extrachromosomal circular DNAs (ecDNAs, also known as “double minutes”) in a spatiotemporally controlled manner in cancer cell lines and in primary cells derived from genetically engineered mice. With this strategy, ecDNA formation can be coupled with expression of fluorescent reporters or other selectable markers to enable the identification and tracking of ecDNA-containing cells. We demonstrate the feasibility of this approach by engineering MDM2-containing ecDNAs in near-diploid human cells, showing that GFP expression can be used to track ecDNA dynamics under physiological conditions or in the presence of specific selective pressures. We also apply this approach to generate mice harboring inducible *Myc*- and *Mdm2*-containing ecDNAs analogous to those spontaneously occurring in human cancers. We show that the engineered ecDNAs rapidly accumulate in primary cells derived from these animals, promoting proliferation, immortalization, and transformation.
