## Supplementalry Table 2 for "Immortalization and transformation of primary cells mediated by engineered ecDNAs"

### Sheet: Sheet1
Primer name	Sequence (5’ -> 3’)
Genotyping:
Myc_mouse_A	CATGTTGAACCAGAGTACAC
Myc_mouse_B	AGCTTAGCTGAGAAATGAAGAGC
Myc_mouse_C	TGGAGTTGTCTCTGGTCTGTC
Myc_mouse_D	GGATAACCGTGAGCTCCCAGC
Gapdh_F	TCAAGAAGGTGGTGAAGCAGG
Gapdh_R	ACCAGGAAATGAGCTTGACAAA
Mdm2_mouse_A	CCCCTGAGAGTTGGCAGTTTC
Mdm2_mouse_B	TAGGCCGTGTCAACTTGACC
Mdm2_mouse_C	GCTGACAAGAGGGCTTCAGTG
Mdm2_mouse_D	CCATCTATCTCCCAGCCCCTG
RT-qPCR:
Myc_mouse_F	GTACCTCGTCCGATTCCACG
Myc_mouse_R	TCTTCCTCATCTTCTTGCTCTTC
MDM2_human_F	GAACTTGGTAGTAGTCAATCAGC
MDM2_ human_R	GCCTGATACACAGTAACTTGATA
Gapdh_mouse/human_F	TCAAGAAGGTGGTGAAGCAGG
Gapdh_ mouse/human_R	ACCAGGAAATGAGCTTGACAAA
Mdm2_mouse_F	GGAGTCCCGAGTTTCTCTGTG
Mdm2_mouse_R	CACCTTCAGGCTGACGTCTG
p21_mouse_F	TTGTCGCTGTCTTGCACTCT
p21_mouse_R	AATCTGTCAGGCTGGTCTGC
gRNAs:
Mdm2_5’_insertion	TCTTACAGCATACTACGGTC TGG
Mdm2_3’_insertion	TTCTGCGATTCGTTATGCGT AGG
Myc_5’_insertion	AGATGCGCACAGAAAAGTGG AGG
Myc_3’_insertion	ATCATGAGTTGAGTTCACTC AGG
MDM2_5’_insertion	GACGCCATCGTGTAGCACTT AGG
MDM2_3’_insertion	TTATCCATAGACGCTTACAG AGG
